# Mechanism for controlled assembly of transcriptional condensates by Aire

**DOI:** 10.1101/2023.10.23.563603

**Authors:** Yu-San Huoh, Qianxia Zhang, Ricarda Torner, Sylvan C. Baca, Haribabu Arthanari, Sun Hur

**Affiliations:** Howard Hughes Medical Institute and Program in Cellular and Molecular Medicine, Boston Children’s Hospital, MA 02115, USA; Department of Biological Chemistry and Molecular Pharmacology, Harvard Medical School, Boston, MA 02115, USA; Department of Cancer Biology, Dana-Farber Cancer Institute, Boston, MA 02115, USA; Department of Medical Oncology, Dana-Farber Cancer Institute, Boston, MA 02115, USA

## Abstract

Transcriptional condensates play a crucial role in gene expression and regulation^1–4^, yet the mechanisms governing their assembly at the correct location and time remain poorly understood^2,5–7^. We here report a multi-layered mechanism for condensate assembly by the Autoimmune regulator (Aire), an essential transcriptional regulator (TR) that orchestrates gene expression reprogramming for central T-cell tolerance^8,9^. Previous studies demonstrated that Aire utilizes its polymerizing domain CARD to form nuclear condensates critical for its transcriptional activity^10,11^. Our current data show that Aire condensates assemble on enhancers, stimulating local transcriptional activities, while also connecting disparate inter-chromosomal genomic loci. This process of functional condensate formation hinges upon the coordination between three Aire domains: the CARD, the histone binding domain PHD1 and the activation domain C-terminal tail (CTT). Specifically, CTT directly binds CBP/p300 coactivators, recruiting Aire to CBP/p300-rich enhancers and promoting CARD-mediated condensate assembly. Conversely, PHD1 restrains spontaneous Aire polymerization by binding to the ubiquitous unmethylated H3K4, ensuring Aire remains dispersed throughout the genome until it nucleates on enhancers. Accordingly, deletion of CTT or PHD1 leads to a complete loss of Aire’s functions through distinct mechanisms––deletion of CTT abrogates Aire condensate formation, whereas deletion of PHD1 leads to dysfunctional Aire condensates detached from chromatin. Thus, our findings highlight the balance between PHD1-mediated suppression and CTT-mediated stimulation of Aire polymerization to form transcriptionally active condensates at appropriate target sites, providing new insights into controlled polymerization of TRs.
