## Supplementary Table 1 for "Mechanism for controlled assembly of transcriptional condensates by Aire"

### Sheet: Aire-enriched NFR
# nucleosome-free regions highly enriched of WT Aire
chr1	8878583	8878889
chr1	10032487	10033246
chr1	11908143	11909092
chr1	11909298	11909906
chr1	15524218	15525198
chr1	15526435	15526914
chr1	15800167	15800739
chr1	15834834	15835256
chr1	15835792	15836136
chr1	16145685	16145897
chr1	16146337	16146832
chr1	16155980	16156263
chr1	16513544	16514143
chr1	16514427	16514682
chr1	16872497	16872945
chr1	16896114	16896353
chr1	16896425	16896934
chr1	16904750	16905728
chr1	26620310	26620668
chr1	26620753	26621626
chr1	26990551	26990868
chr1	26991354	26991655
chr1	26993608	26993895
chr1	26998961	26999328
chr1	26999478	26999793
chr1	27830611	27830911
chr1	28505704	28506318
chr1	28648236	28648379
chr1	28648591	28649477
chr1	28736623	28737032
chr1	29124286	29124994
chr1	32650888	32651329
chr1	32817286	32817852
chr1	40979269	40980033
chr1	43206782	43207286
chr1	44721118	44721932
chr1	44730467	44731493
chr1	44819275	44819997
chr1	45303488	45303913
chr1	58783806	58784431
chr1	77682570	77682727
chr1	77682919	77683695
chr1	85580552	85581061
chr1	85607038	85607660
chr1	91501050	91501539
chr1	93847040	93847673
chr1	94325356	94326148
chr1	98045167	98045771
chr1	110963797	110964331
chr1	120850337	120851014
chr1	120851168	120851402
chr1	144412537	144413378
chr1	145280661	145280883
chr1	145281075	145281835
chr1	146051641	146052287
chr1	146052402	146052649
chr1	146376768	146377558
chr1	146387216	146387699
chr1	146409489	146409635
chr1	146409866	146410447
chr1	147084123	147084786
chr1	147084927	147085101
chr1	148038495	148038962
chr1	148334279	148334787
chr1	148334896	148335120
chr1	148522548	148523181
chr1	149636335	149636518
chr1	149636715	149637058
chr1	149812023	149812665
chr1	149813610	149813789
chr1	149886382	149887140
chr1	151195334	151195522
chr1	151281906	151282435
chr1	154974324	154974704
chr1	155002066	155002366
chr1	155323101	155323543
chr1	155324145	155324553
chr1	156114158	156114821
chr1	156123527	156123995
chr1	156659980	156660436
chr1	156661365	156661622
chr1	167714305	167714852
chr1	167716363	167716836
chr1	173824069	173825061
chr1	173867834	173868771
chr1	183471632	183472539
chr1	205749309	205749762
chr1	210373436	210374271
chr1	211258973	211259585
chr1	228457458	228458236
chr1	244834839	244835753
chr1	244969854	244971146
chr10	3467404	3467897
chr10	17228384	17229427
chr10	27241806	27242392
chr10	29658907	29659725
chr10	32958044	32958605
chr10	32980490	32980923
chr10	43396652	43397083
chr10	43408772	43409461
chr10	58384916	58385499
chr10	68075112	68075465
chr10	68331791	68332167
chr10	73096719	73097227
chr10	73909054	73909497
chr11	207324	207754
chr11	208618	208852
chr11	307993	308291
chr11	320769	321060
chr11	355929	356445
chr11	809463	810020
chr11	10304554	10305319
chr11	32894166	32894460
chr11	62840740	62841810
chr11	64269696	64270295
chr11	65418674	65419294
chr11	65493909	65494103
chr11	65497322	65497872
chr11	65506571	65508583
chr11	65900282	65900744
chr11	65903137	65903500
chr11	65915710	65916752
chr11	65919196	65919447
chr11	123062007	123062716
chr12	1474106	1474443
chr12	6336225	6336865
chr12	6534247	6534745
chr12	6871559	6871788
chr12	6943804	6944876
chr12	30795119	30796034
chr12	31728876	31729381
chr12	45727459	45727939
chr12	45728728	45729143
chr12	45990473	45991025
chr12	46383236	46383727
chr12	49130235	49130511
chr12	49264711	49265251
chr12	53006075	53006517
chr12	53180952	53181190
chr12	53451760	53452341
chr12	53452497	53452838
chr12	53500636	53501349
chr12	56688132	56688624
chr12	57087144	57087378
chr12	57087737	57088107
chr12	57088495	57089140
chr12	57846912	57847238
chr12	65822865	65823187
chr12	65823826	65824897
chr12	66169556	66169856
chr12	66169925	66170121
chr12	89352378	89352790
chr12	98503349	98504360
chr12	110469171	110469428
chr12	120291203	120291949
chr12	120292756	120293240
chr12	123365139	123365449
chr12	123365809	123365943
chr12	124172271	124172968
chr12	124917192	124917781
chr12	124927688	124928088
chr12	124928361	124928608
chr12	124939138	124940423
chr12	124940668	124940939
chr13	21176422	21176763
chr13	26186206	26186825
chr13	27251199	27251791
chr13	27449965	27450654
chr13	28138044	28138252
chr13	28139086	28139586
chr13	30617275	30617982
chr13	33542403	33543031
chr13	50123906	50124888
chr13	110715257	110715876
chr13	113449075	113449648
chr14	20342706	20343753
chr14	20613099	20613996
chr14	20682407	20682587
chr14	20682734	20682932
chr14	20684000	20684593
chr14	22982293	22982774
chr14	31207444	31208405
chr14	39174720	39175272
chr14	49586320	49586677
chr14	49892622	49893191
chr14	51651570	51652155
chr14	58297771	58297935
chr14	58298090	58298599
chr14	68951017	68951431
chr14	81219259	81219596
chr14	81220760	81221528
chr14	105024907	105025136
chr15	42273371	42273705
chr15	44426891	44427357
chr15	45198434	45198872
chr15	45200023	45200681
chr15	60397884	60398215
chr15	63047815	63048832
chr15	63504241	63504525
chr15	65296040	65296819
chr15	65304671	65305576
chr15	65869057	65869643
chr15	68277567	68278412
chr15	72231057	72231500
chr15	72474134	72474473
chr15	74956651	74956942
chr15	74957039	74957239
chr15	75453912	75454468
chr15	75625023	75625311
chr16	3023052	3024465
chr16	21520126	21520305
chr16	21520382	21520766
chr16	21521620	21522027
chr16	89560448	89560766
chr17	2303285	2304083
chr17	4142941	4143459
chr17	4143601	4143793
chr17	4948443	4948639
chr17	4948916	4949154
chr17	7239455	7239950
chr17	7251870	7252607
chr17	7306833	7307661
chr17	7308808	7308970
chr17	7351620	7352256
chr17	8172771	8173598
chr17	8173779	8173917
chr17	8187604	8188031
chr17	8222149	8222433
chr17	8222568	8223226
chr17	8383110	8383971
chr17	19063423	19063921
chr17	19111913	19112142
chr17	19112250	19112374
chr17	19188035	19188185
chr17	21042204	21042377
chr17	21042930	21043784
chr17	28719496	28720036
chr17	28726814	28727453
chr17	29591747	29591960
chr17	29592285	29592565
chr17	30970856	30971484
chr17	34980689	34981041
chr17	34981131	34981328
chr17	38869261	38869651
chr17	39152893	39153148
chr17	39153440	39153926
chr17	39154119	39154632
chr17	39980375	39980908
chr17	40140084	40140577
chr17	40140689	40140853
chr17	41688524	41688955
chr17	41689178	41689556
chr17	41812514	41813046
chr17	43245168	43245314
chr17	43246566	43246679
chr17	43251662	43251795
chr17	43283676	43283874
chr17	43315898	43316396
chr17	43360402	43361384
chr17	43361547	43361761
chr17	43367617	43368058
chr17	43545460	43545895
chr17	43545990	43546183
chr17	43546268	43546570
chr17	44070515	44071269
chr17	44200001	44200458
chr17	44218471	44218749
chr17	44324747	44325033
chr17	44326863	44327110
chr17	44543148	44543952
chr17	44557074	44557624
chr17	47649249	47650064
chr17	47650588	47650864
chr17	48048012	48048421
chr17	48048532	48048865
chr17	48603970	48604426
chr17	49191837	49192305
chr17	49192421	49193220
chr17	50027402	50027948
chr17	50028451	50028656
chr17	50055571	50056148
chr17	50062311	50062782
chr17	50064303	50065037
chr17	50151694	50151903
chr17	50152016	50152248
chr17	50866212	50866758
chr17	50867446	50868037
chr17	51260341	51260575
chr17	58007126	58007439
chr17	58007552	58007824
chr17	58517680	58518378
chr17	58631178	58631844
chr17	58632031	58632199
chr17	58658625	58659304
chr17	59154875	59155794
chr17	59619162	59620026
chr17	59786345	59786859
chr17	59829289	59829682
chr17	59837595	59838077
chr17	59842490	59844653
chr17	61927893	61928170
chr17	62627264	62627918
chr17	63842633	63843255
chr17	64506198	64507103
chr17	64660209	64660474
chr17	64679745	64680240
chr17	64707163	64707515
chr17	64709053	64709288
chr17	73310965	73311324
chr17	75033609	75034131
chr17	75034339	75034650
chr17	75182870	75183259
chr17	75904814	75905544
chr17	76737129	76737711
chr17	76737822	76738089
chr17	77125454	77125868
chr17	78352744	78353640
chr17	78359947	78360338
chr17	81393957	81394277
chr17	81395111	81395561
chr17	81512640	81512977
chr17	81868350	81868924
chr17	81926400	81926786
chr17	82098104	82098576
chr17	82216746	82216992
chr17	82230894	82231349
chr17	82241367	82242589
chr17	82494253	82495104
chr18	3623872	3624508
chr18	3624878	3625142
chr18	12947620	12948085
chr18	12948195	12948575
chr18	63366362	63366526
chr18	63367150	63367372
chr18	63367480	63367840
chr19	9674815	9675208
chr19	13151542	13152206
chr19	14517871	14518048
chr19	14518284	14518824
chr19	16338240	16339212
chr19	17305381	17305884
chr19	17511884	17512418
chr19	18416888	18417132
chr19	18417420	18417867
chr19	18436925	18437715
chr19	40443054	40443480
chr19	40715639	40715999
chr19	40716649	40717132
chr19	41218685	41219389
chr19	41225595	41226368
chr19	41263664	41264436
chr19	41859513	41859944
chr19	43765090	43765554
chr19	45091500	45091829
chr19	45506511	45506986
chr19	45507304	45507645
chr19	45641302	45641593
chr19	45642205	45642725
chr19	45643661	45643848
chr19	46860079	46860593
chr19	47227129	47227336
chr19	47227860	47228156
chr19	47256396	47257509
chr19	49640072	49640896
chr19	49641786	49642258
chr19	49929712	49930161
chr19	53980177	53980541
chr19	55580774	55581079
chr2	9555642	9556127
chr2	10120203	10120480
chr2	10122518	10122902
chr2	20350653	20351139
chr2	27356662	27357234
chr2	28894243	28894734
chr2	47176376	47177007
chr2	55050280	55050934
chr2	61538208	61538971
chr2	63841489	63841915
chr2	74440475	74440997
chr2	84925755	84926291
chr2	84958075	84958748
chr2	85538627	85539275
chr2	85545971	85546687
chr2	86440658	86440976
chr2	86441095	86441464
chr2	113603429	113604456
chr2	121074760	121075517
chr2	121530286	121530439
chr2	121530830	121531825
chr2	121649501	121649720
chr2	132416305	132416847
chr2	134918163	134918865
chr2	170928787	170929324
chr2	174248433	174248845
chr2	177212388	177212825
chr2	177263452	177263999
chr2	188292576	188293231
chr2	197499767	197500461
chr2	200888573	200889474
chr2	218395888	218396342
chr2	231708048	231708591
chr2	241315100	241315460
chr2	241315604	241315996
chr20	325190	325498
chr20	1415799	1416353
chr20	1417272	1417680
chr20	2652273	2652803
chr20	9068895	9069656
chr20	17968518	17969132
chr20	32357889	32358547
chr20	33993036	33993941
chr20	36863726	36864296
chr20	49278013	49278747
chr22	42614523	42614700
chr22	42614825	42615034
chr22	42615244	42615796
chr3	4978572	4979011
chr3	9396229	9397642
chr3	51499230	51499791
chr3	51499909	51500395
chr3	153161949	153162331
chr4	1712567	1712947
chr4	3955383	3956121
chr4	49149329	49149520
chr4	82373950	82374580
chr4	102827643	102828575
chr5	956911	957217
chr5	957292	957704
chr5	14036017	14036411
chr5	49601489	49601669
chr5	49601934	49602179
chr5	49658349	49658762
chr5	49659787	49659933
chr5	49661418	49661533
chr5	73498045	73498518
chr5	96934720	96935477
chr5	96935748	96936148
chr5	107672314	107672840
chr5	109409855	109410447
chr5	109410627	109410804
chr5	115625956	115626418
chr5	126776541	126777204
chr5	126778210	126778541
chr5	132495784	132496063
chr5	132496763	132497076
chr5	132556753	132557253
chr5	134526817	134527784
chr5	134737777	134737967
chr5	134738145	134738632
chr5	138464589	138464845
chr5	138464906	138465198
chr5	142325670	142325886
chr5	150473057	150473403
chr5	154857757	154857975
chr5	154858061	154858677
chr5	163460013	163460732
chr5	170151037	170151717
chr5	171388444	171388707
chr5	176537036	176537567
chr5	177006294	177007305
chr5	178626986	178627503
chr5	181187524	181187887
chr5	181187952	181188659
chr5	181206657	181206952
chr5	181207482	181207968
chr5	181217110	181217441
chr5	181218132	181218635
chr5	181221623	181222577
chr5	181223035	181223347
chr5	181223475	181223781
chr5	181246377	181246578
chr5	181261015	181261257
chr5	181261728	181262348
chr6	2988433	2988785
chr6	2988914	2989302
chr6	10412124	10412670
chr6	10414954	10415389
chr6	17706605	17707120
chr6	20403217	20403693
chr6	26021357	26021967
chr6	26054934	26055931
chr6	26123367	26124400
chr6	26156230	26156636
chr6	26157077	26158502
chr6	26197134	26197466
chr6	26199088	26199742
chr6	26204426	26205053
chr6	26216284	26217422
chr6	26285056	26285711
chr6	26537285	26537811
chr6	26556466	26556969
chr6	27132168	27133442
chr6	27146672	27147565
chr6	27472826	27473531
chr6	27688094	27688528
chr6	27893017	27893695
chr6	34244153	34244819
chr6	36594093	36594428
chr6	42746030	42746490
chr6	42746855	42747270
chr6	63635603	63636342
chr6	73513778	73514935
chr6	73520863	73521657
chr6	85643202	85643993
chr6	109094415	109094676
chr6	139375218	139375635
chr7	23471109	23471416
chr7	77538339	77538908
chr7	105013013	105013229
chr7	105013573	105013755
chr7	116524567	116525090
chr7	130913229	130913633
chr7	139340111	139340772
chr8	26449167	26449819
chr8	26451179	26451757
chr8	33513435	33514020
chr8	66113928	66114284
chr8	100951932	100952284
chr8	100952394	100952733
chr8	102653715	102654236
chr8	102655585	102656259
chr8	102806399	102807094
chr8	102807372	102807737
chr8	102808299	102808746
chr8	125429733	125430416
chr8	142675988	142676428
chr8	142699729	142700195
chr8	143952738	143953024
chr9	107282835	107283306
chr9	112041607	112042221
chr9	129174856	129175039
chr9	129488554	129488899
chr9	134024869	134025533
chr9	134164209	134164568
chr9	134164766	134165360
chr9	136849134	136849810
chr9	137150283	137151495
chrX	38803605	38804388
chrX	41333779	41334244
chrX	84501728	84502042
chrX	84502428	84502643
chrX	119871614	119871927

### Sheet: Aire-depleted NFR
# nucleosome-free regions depleted of WT Aire
chr1	633936	634105
chr1	8626291	8626766
chr1	11926349	11926619
chr1	12851681	12852227
chr1	16619789	16619960
chr1	16621067	16621339
chr1	16625001	16625195
chr1	16630407	16630570
chr1	17406047	17406438
chr1	17494214	17494540
chr1	21368482	21368797
chr1	22662418	22662733
chr1	26285935	26286102
chr1	28882116	28882420
chr1	28914196	28914728
chr1	29202865	29203156
chr1	30777907	30778073
chr1	31977767	31978058
chr1	32063359	32063647
chr1	33036785	33037174
chr1	33080912	33081215
chr1	33470595	33470760
chr1	36450386	36450671
chr1	36703776	36703998
chr1	36705721	36705914
chr1	37931712	37932045
chr1	39132910	39133379
chr1	41516119	41516374
chr1	43974726	43975052
chr1	44355161	44355496
chr1	53572472	53572740
chr1	53685783	53686049
chr1	53739073	53739618
chr1	54199951	54200273
chr1	91737028	91737302
chr1	94063372	94063576
chr1	95072583	95073064
chr1	95117092	95117615
chr1	101174685	101175237
chr1	109112144	109112319
chr1	109667834	109668110
chr1	109959924	109960192
chr1	113480110	113480632
chr1	114346552	114346840
chr1	114581535	114581845
chr1	117122088	117122320
chr1	145977533	145977746
chr1	147890290	147890468
chr1	151763358	151763672
chr1	153355547	153355784
chr1	156725871	156726122
chr1	162024250	162024519
chr1	167442228	167442432
chr1	179877758	179877998
chr1	192808569	192809149
chr1	200483521	200483779
chr1	201023642	201023881
chr1	202122668	202122911
chr1	202625463	202625704
chr1	203039406	203039593
chr1	203040208	203040386
chr1	203172265	203172494
chr1	204080413	204080682
chr1	204288052	204288587
chr1	204751928	204752302
chr1	205324882	205325182
chr1	207052904	207053333
chr1	207751813	207752129
chr1	209576745	209577012
chr1	210311172	210311612
chr1	210584443	210584778
chr1	211068848	211069363
chr1	211735699	211736102
chr1	223081188	223081702
chr1	223992479	223992878
chr1	224623843	224624170
chr1	227762427	227762741
chr1	231093577	231093780
chr1	234602814	234603015
chr1	237799874	237800121
chr10	454940	455179
chr10	5584954	5585390
chr10	5623103	5623432
chr10	6401587	6401757
chr10	6401851	6402127
chr10	16817327	16817895
chr10	29784434	29784754
chr10	30152016	30152398
chr10	31754859	31755352
chr10	34985907	34986130
chr10	35195754	35196284
chr10	58435280	58435569
chr10	68208496	68208749
chr10	68231127	68231706
chr10	68827096	68827662
chr10	69515712	69515901
chr10	69516317	69516543
chr10	70461479	70461688
chr10	71840215	71840407
chr10	71956184	71956415
chr10	75294920	75295433
chr10	75350895	75351119
chr10	77416310	77416752
chr10	77605555	77605804
chr10	77643941	77644278
chr10	95561312	95561642
chr10	97401229	97401494
chr10	99659186	99659531
chr11	830285	830468
chr11	910745	911099
chr11	4182140	4182356
chr11	6431867	6432140
chr11	9265261	9265555
chr11	9566021	9566370
chr11	10884127	10884713
chr11	17473437	17473706
chr11	27362995	27363451
chr11	34174383	34174634
chr11	34243744	34244120
chr11	35944247	35944527
chr11	36431873	36432089
chr11	46127195	46127477
chr11	47412241	47412429
chr11	57761653	57761904
chr11	69587615	69588016
chr11	70270467	70270777
chr11	86955298	86955728
chr11	86955958	86956138
chr11	118438771	118438938
chr11	118956598	118956863
chr11	126211598	126211855
chr12	4031254	4031617
chr12	6554145	6554455
chr12	6924328	6924588
chr12	32399311	32399851
chr12	48865778	48866066
chr12	49297481	49297722
chr12	53211878	53212030
chr12	53213391	53213603
chr12	53867429	53867948
chr12	57836915	57837134
chr12	57838080	57838318
chr12	65556764	65557023
chr12	68497685	68498127
chr12	75623601	75624130
chr12	75954097	75954378
chr12	92899404	92899682
chr12	98566902	98567260
chr12	100573471	100573787
chr12	105319895	105320084
chr12	105418278	105418576
chr12	108514994	108515344
chr12	114668162	114668529
chr12	116339872	116340324
chr12	118016487	118016827
chr12	121124441	121124751
chr12	121748421	121749203
chr12	122072497	122072855
chr12	123436434	123436914
chr12	124727322	124727682
chr12	132083960	132084519
chr12	132153885	132154200
chr12	132523920	132524103
chr13	21476917	21477314
chr13	23466330	23466959
chr13	23979409	23979843
chr13	23980216	23980434
chr13	25215214	25215487
chr13	27362017	27362266
chr13	27374727	27374950
chr13	27375763	27375986
chr13	27533154	27533387
chr13	28819538	28820188
chr13	29707968	29708205
chr13	29841557	29841844
chr13	32267899	32268138
chr13	32911554	32911830
chr13	47215777	47216034
chr13	72727533	72727978
chr13	96053336	96053638
chr13	103883148	103883474
chr13	109933482	109933978
chr13	110347517	110348286
chr13	114143781	114144003
chr14	50831093	50831350
chr14	60649405	60649675
chr14	69191358	69191577
chr14	74531510	74531814
chr14	75307046	75307181
chr14	75307838	75308037
chr14	76784855	76785110
chr14	79045323	79045594
chr14	90060236	90060852
chr15	33194671	33194990
chr15	39404758	39405187
chr15	39782351	39782968
chr15	40258524	40258882
chr15	40266889	40267210
chr15	40564954	40565272
chr15	40873675	40873928
chr15	40874145	40874421
chr15	45402147	45402511
chr15	59350190	59350436
chr15	64046389	64046907
chr15	64681492	64681738
chr15	66851203	66851479
chr15	67863452	67863910
chr15	68674043	68674241
chr15	69160318	69160685
chr15	74621113	74621377
chr15	74771048	74771360
chr15	74800064	74800438
chr15	74818646	74818924
chr15	77820310	77820511
chr15	77821563	77821728
chr15	78108352	78108624
chr15	78709420	78709683
chr15	78738179	78738463
chr15	80955872	80956155
chr15	84588010	84588301
chr15	85413521	85413803
chr15	89750740	89751042
chr15	89898705	89898930
chr15	89971586	89971823
chr15	90087495	90087665
chr15	90352076	90352520
chr15	96265083	96265304
chr15	96767565	96768073
chr15	99123519	99124314
chr16	1943166	1943540
chr16	30407194	30407347
chr16	30407439	30407814
chr16	30928206	30928386
chr16	66970966	66971372
chr16	66977688	66977977
chr16	67017954	67018258
chr16	67162523	67162727
chr16	67206779	67207480
chr16	67236621	67236920
chr16	67447680	67447945
chr16	67546982	67547237
chr16	67917954	67918201
chr16	67919711	67919893
chr16	74813168	74813438
chr16	75566239	75566425
chr16	84228247	84228925
chr17	2960168	2960921
chr17	3935121	3935397
chr17	4566751	4566938
chr17	7356086	7356335
chr17	10618188	10618476
chr17	15909692	15910214
chr17	17042103	17042480
chr17	17710953	17711168
chr17	17818063	17818303
chr17	19992840	19993091
chr17	20009183	20009440
chr17	22521366	22521479
chr17	27654655	27654923
chr17	28347284	28347501
chr17	28571458	28571775
chr17	30555559	30555776
chr17	31074804	31075041
chr17	31437323	31437593
chr17	32138945	32139196
chr17	32496681	32497156
chr17	34638305	34638524
chr17	39665669	39665834
chr17	40054301	40054820
chr17	40190507	40190700
chr17	40355089	40355314
chr17	40362643	40362906
chr17	41579593	41579873
chr17	41908209	41908525
chr17	41910765	41911051
chr17	41930233	41930696
chr17	42024738	42025173
chr17	42121266	42121498
chr17	42763509	42763702
chr17	43357099	43357349
chr17	43724020	43724312
chr17	43846267	43846526
chr17	43878631	43878888
chr17	43900558	43900810
chr17	43944025	43944257
chr17	44083532	44083756
chr17	44084328	44084484
chr17	44599486	44599804
chr17	46940849	46941081
chr17	47253719	47254383
chr17	47789704	47790349
chr17	48215676	48215922
chr17	48678471	48678739
chr17	48791127	48791324
chr17	48878235	48878426
chr17	48954280	48954542
chr17	49952525	49952756
chr17	50161430	50161807
chr17	50173698	50173884
chr17	50630643	50630829
chr17	51461629	51461912
chr17	56780304	56780561
chr17	59440805	59441108
chr17	59853275	59853601
chr17	61426075	61426319
chr17	63881395	63881654
chr17	64027458	64027601
chr17	64554176	64554644
chr17	64847889	64848120
chr17	66450038	66450360
chr17	66915178	66915432
chr17	67800489	67800733
chr17	68456717	68456963
chr17	73420921	73421258
chr17	74780937	74781124
chr17	75096167	75096458
chr17	75565016	75565341
chr17	75614127	75614302
chr17	75654276	75654473
chr17	75758778	75758969
chr17	75827561	75827820
chr17	76014267	76014465
chr17	76279562	76279812
chr17	77002235	77002947
chr17	77542798	77543064
chr17	78137429	78137590
chr17	78241511	78241823
chr17	78289814	78290043
chr17	78484718	78484910
chr17	78862131	78862298
chr17	79393350	79393567
chr17	79794101	79794254
chr17	79991661	79991902
chr17	80008448	80008712
chr17	80426958	80427176
chr17	81023659	81024067
chr17	81142584	81143020
chr17	81254957	81255151
chr17	81537599	81537858
chr17	81821751	81822058
chr17	81898296	81898899
chr17	81907020	81907172
chr17	81918056	81918262
chr17	82037628	82037907
chr17	82153923	82154224
chr17	82273367	82273494
chr17	82367803	82368243
chr17	82384995	82385220
chr17	82528853	82529113
chr17	82551852	82552151
chr17	82668620	82668882
chr17	82698612	82699049
chr17	82754710	82754897
chr17	82781846	82782088
chr18	109369	109578
chr18	7038316	7038860
chr18	47968042	47968360
chr18	48446624	48446906
chr18	48777110	48777338
chr18	59783157	59783487
chr19	1566630	1566820
chr19	4811725	4811927
chr19	5031595	5031874
chr19	16383260	16383571
chr19	17946384	17946579
chr19	18064822	18065115
chr19	18328451	18328724
chr19	18843035	18843460
chr19	18879612	18879947
chr19	18880024	18880322
chr19	18995837	18996114
chr19	19342806	19343007
chr19	35066867	35067073
chr19	35067175	35067416
chr19	35145199	35145413
chr19	35936240	35936445
chr19	39397661	39397937
chr19	39474238	39474401
chr19	39475361	39475528
chr19	43575452	43575845
chr19	47813778	47814002
chr19	48971003	48971186
chr19	49347867	49348150
chr19	49659810	49660115
chr19	50147905	50148459
chr19	55418264	55418525
chr19	57410970	57411218
chr19	57769471	57769786
chr2	9951368	9951756
chr2	10289853	10290106
chr2	11688280	11688663
chr2	17830658	17830936
chr2	19863267	19863674
chr2	19933363	19934036
chr2	20642483	20642696
chr2	23268882	23269249
chr2	24047317	24047682
chr2	25342415	25342697
chr2	27720183	27720391
chr2	36459870	36460117
chr2	38778019	38778252
chr2	43637037	43637314
chr2	45643711	45643950
chr2	46500151	46500520
chr2	46941050	46941335
chr2	61694615	61694886
chr2	67397139	67397390
chr2	69717796	69718203
chr2	85300432	85300620
chr2	85499106	85499444
chr2	86080004	86080198
chr2	96740012	96740314
chr2	100260723	100260987
chr2	109516407	109516658
chr2	111698857	111699402
chr2	118088105	118088517
chr2	127197881	127198120
chr2	148509502	148509745
chr2	172106261	172106519
chr2	172172509	172172895
chr2	173448981	173449477
chr2	209423734	209424113
chr2	219253853	219254062
chr2	231400265	231400472
chr2	231400540	231400706
chr2	231601738	231601933
chr2	231925290	231925507
chr2	232260110	232260421
chr2	237685459	237685680
chr2	238239936	238240228
chr2	241272759	241272998
chr2	241665512	241665742
chr20	4249475	4249838
chr20	5528970	5529175
chr20	5529719	5529897
chr20	5844343	5844695
chr20	18497115	18497390
chr20	25315107	25315322
chr20	32652832	32653185
chr20	35995082	35995349
chr20	36064652	36065155
chr20	39048127	39048327
chr20	43513933	43514559
chr20	45415904	45416227
chr20	46364327	46364561
chr20	46971279	46971571
chr20	49345041	49345346
chr20	50120933	50121119
chr20	51306850	51307112
chr20	51372346	51372588
chr20	61120635	61120994
chr20	62861766	62862226
chr20	62972423	62972829
chr20	64066011	64066310
chr21	30408856	30409196
chr21	33656046	33656228
chr21	33894812	33895099
chr21	33915702	33916018
chr21	34544064	34544263
chr21	35256477	35256954
chr21	36005085	36005425
chr21	36210079	36210352
chr21	43307129	43307374
chr21	43333352	43333651
chr21	45137191	45137368
chr21	45541778	45541971
chr21	45542360	45542567
chr22	19974484	19974837
chr22	20020839	20021151
chr22	21665896	21666048
chr22	40498484	40498833
chr22	41205068	41205378
chr3	12810277	12810630
chr3	13480011	13480377
chr3	14143851	14144046
chr3	14651373	14651833
chr3	15051594	15051867
chr3	15065183	15065470
chr3	15378270	15378526
chr3	32106333	32106692
chr3	39051867	39052115
chr3	40996450	40996670
chr3	46705067	46705289
chr3	46998617	46998826
chr3	48040294	48040470
chr3	48151566	48151822
chr3	48507630	48507899
chr3	48635369	48636002
chr3	49786454	49786833
chr3	50611694	50612165
chr3	53134764	53134992
chr3	66220672	66221108
chr3	69739208	69739494
chr3	72848347	72848625
chr3	108222337	108222680
chr3	125163791	125164003
chr3	131381478	131381898
chr3	141311678	141312031
chr3	141460177	141460426
chr3	142857082	142857335
chr3	153138681	153138954
chr3	157360133	157360397
chr3	157370070	157370579
chr3	184561352	184561823
chr3	185354183	185354498
chr3	194633368	194633985
chr3	197394609	197395003
chr3	197736832	197737236
chr4	828989	829171
chr4	1513095	1513497
chr4	3106681	3106907
chr4	38189512	38189756
chr4	76590240	76590494
chr4	118685232	118685474
chr4	118685591	118685705
chr4	185573821	185574126
chr5	53790	54052
chr5	2038484	2038946
chr5	13985649	13986033
chr5	58259744	58260136
chr5	73938657	73938885
chr5	115940981	115941337
chr5	116574634	116575138
chr5	119452322	119452784
chr5	122259955	122260316
chr5	124629062	124629575
chr5	127029582	127029767
chr5	127517206	127517738
chr5	131382423	131382695
chr5	132439599	132439805
chr5	132737229	132737795
chr5	133245586	133245822
chr5	134102060	134102309
chr5	134506171	134506508
chr5	134577106	134577473
chr5	134577879	134578065
chr5	136053664	136053950
chr5	136766406	136766822
chr5	138036028	138036316
chr5	139513628	139513820
chr5	139745129	139745669
chr5	140725939	140726346
chr5	142024851	142025232
chr5	142717043	142717255
chr5	143086893	143087594
chr5	149114717	149115007
chr5	149618784	149618992
chr5	149760608	149760897
chr5	149799072	149799613
chr5	149805883	149806120
chr5	149828518	149828755
chr5	150036556	150036873
chr5	150350570	150350836
chr5	150409836	150410065
chr5	150410653	150410808
chr5	150436156	150436424
chr5	150656579	150656734
chr5	151051742	151051968
chr5	151597232	151597457
chr5	155087087	155087398
chr5	160419033	160419291
chr5	168269296	168269688
chr5	171630097	171630357
chr5	172983557	172983888
chr5	173180367	173180673
chr5	173764430	173764744
chr5	174045516	174045776
chr5	174724438	174724641
chr5	175809853	175810114
chr5	175821769	175822190
chr5	176812852	176813062
chr5	177336217	177336472
chr5	177390545	177390818
chr5	177592046	177592280
chr5	177599901	177600455
chr5	177601679	177601871
chr5	180789997	180790383
chr5	181159342	181159586
chr5	181160568	181160761
chr5	181161097	181161310
chr5	181182002	181182223
chr6	188796	189056
chr6	3247189	3247487
chr6	4313088	4313693
chr6	4732841	4733292
chr6	8085134	8085375
chr6	11921044	11921348
chr6	27251376	27251580
chr6	27251738	27252059
chr6	33700523	33700746
chr6	36766220	36766467
chr6	37018233	37018482
chr6	37051513	37051734
chr6	37484256	37484440
chr6	39301696	39301862
chr6	41318859	41319111
chr6	41936380	41936641
chr6	43143513	43143817
chr6	43668326	43668582
chr6	52517591	52517900
chr6	53651595	53652270
chr6	70398980	70399296
chr6	84263528	84263990
chr6	100881049	100881566
chr6	116616188	116616516
chr6	125953103	125953299
chr6	127366318	127366969
chr6	132715301	132715548
chr6	134822944	134823215
chr6	149432014	149432333
chr6	149926252	149926460
chr6	150080744	150080974
chr7	2403262	2403612
chr7	4745030	4745433
chr7	42932120	42932430
chr7	66493455	66493756
chr7	83468340	83468739
chr7	127651752	127652238
chr7	140517989	140518308
chr8	18209959	18210182
chr8	18720662	18720898
chr8	48788684	48789123
chr8	100150501	100150703
chr8	100908484	100908789
chr8	101051430	101052057
chr8	102814696	102814923
chr8	110894383	110894946
chr8	118473000	118473291
chr8	119873522	119873961
chr8	122780135	122780417
chr8	129552047	129552328
chr8	132775111	132775459
chr8	142198113	142198367
chr8	142403101	142403543
chr9	85940772	85941286
chr9	86282465	86282949
chr9	111728653	111728974
chr9	113658027	113658308
chr9	114398406	114398710
chr9	114505376	114505711
chr9	114682101	114682334
chr9	125428070	125428409
chr9	127360908	127361138
chr9	127742514	127742841
chr9	127869966	127870227
chr9	128504500	128504841
chr9	129036278	129036685
chr9	130187270	130187550
chr9	130690021	130690306
chr9	133742999	133743325
chr9	135797781	135797959
chr9	136694300	136694504
chr9	137287007	137287260
chr9	137453907	137454088
chrX	15335449	15335865
chrX	23743191	23743549
chrX	49922353	49922720
chrX	123764969	123765349
