## Supplementary Table 2 for "Mechanism for controlled assembly of transcriptional condensates by Aire"

### Sheet: probes & primers
SETD1B FISH probes:	RIC8A FISH probes:	UBTF FISH probes:		Primer Name	Sequence (5’ to 3’)	Used for
gaagggtggggagggaaagg	catccatgggttaaggtcag	agggtttaagtttcagaggg		RPL18-FW	ATGTGCGGGTTCAGGAGGTA	RT-qPCR
gatcccaaggaagagtgagg	catgtctgacacccagaaac	cttgaagaagggagtgagcc		RPL18-RV	CTGGTCGAAAGTGAGGATCTTG	RT-qPCR
tcaggagggggctaagaaat	cagaactggcatctccttgg	gttcagtgtatgcagactga		RPL31-FW	CTCGGGCACTCAAAGAGATTC	RT-qPCR, 5'-EU-qPCR
aacacatttagctccacgcg	caggcagcaagagccagaag	atactcaaggcactttctcc		RPL31-RV1	CGGATTCGGTATGGCACATTC	RT-qPCR
agactgtctcctagcaacag	gaggatctcttacagtctcc	aagtgtgggagatgcttgat		RPL31-RV2	TGAAGCTGGTGTCATTGCAA	5'-EU-qPCR
gaccggcacatttggtaaat	ggaatgctaacacatacctt	ctccaggccaaataatttgg		CD4-FW	GGACAGGTCCTGCTGGAATC	RT-qPCR
caacactggggactgtctaa	attcttctaagagcacttcc	acacacttcaggctgaatgg		CD4-RV	CAATGAAAAGCAGGAGGCCG	RT-qPCR
tcagtcccccacaagtaaac	ctaggtgactctgggtagtg	cctaaaaagcctgagaagcc		IGFL1-FW	CTCCCCGAGGCTGCATCGTA	RT-qPCR
gtatttcaaggcatcctagt	actgtgtggcaatgactgtg	aaaaccaccaaaacagccct		IGFL1-RV	TGGCACAGCATCAGGTAAGGA	RT-qPCR
agttttcagaccttctcttg	agaaaaagccccattctcac	tacatatatcccatggcttg		S100A9-FW	CTGGTGCGAAAAGATCTGCA	RT-qPCR
atccttagaggactctcttt	ttgaggacgaccatctagac	atgaggcagagatctagttg		S100A9-RV	CCTTTTCATTCTTATTCTCCTTCTTGAG	RT-qPCR
atgaaacaacactcctggcc	caggtggttctggttcagag	catctagactggatcactgc		SETD1B-FW	GACAGCTGAGGTGGCCTT	RT-qPCR, 5'-EU-qPCR
ggctctgtcgagaaccttat	tcacccagacaacgtcagac	ctcaatgtcccacaagcatg		SETD1B-RV1	GCATCTCGTCATCCGAGATCT	RT-qPCR
ctcggcaccttcttttatag	aattcatggctatgtccagt	acagttatttttcagccact		SETD1B-RV2	GCTTCCGCATCTTAGCTAGTCAT	5'-EU-qPCR
tagggaccgaatgacatctc	taccatactgttgccactac	gggaagcaagaacaggtctg		RIC8A-FW	CCACGGAGTTCATGGGAGT	RT-qPCR, 5'-EU-qPCR
cttagagctcggtcaataca	aaggaaccaatgtgccctag	ttacaagctgtcttgtcagc		RIC8A-RV1	GCACATTCAGTCAGCACGCT	RT-qPCR
agtgtgcgtggaataactgc	gcaggtagaccaaaaacggg	taggcaggtgcacagaaact		RIC8A-RV2	GACCACATCTGTGCAGGAGA	5'-EU-qPCR
gagaggaggaacagaaccgg	gccagaccatctctggaaac	atgttagagacacccaccac		STX10-FW	CCAGCGACCTGCTGGAT	RT-qPCR, 5'-EU-qPCR
aacccccagagactgagaag	aagtgggggcactgagacac	tgagaatggggtgtggacag		STX10-RV1	CGGACATGTGCTTCAGAACCT	RT-qPCR
gaaaggggttaccatgttca	gactgatctgagaggcactg	agttctgagtggatattcta		STX10-RV2	CCCCAGACCTCAGATCAGTCT	5'-EU-qPCR
ccttaaaatgtgggcacgtg	ctagggaccaaagccaaggg	tctaaatgtgctgccaagtt		SETD1B.ChIP-FW	CCGAAAGGTCATGTTCCACGCT	ChIP-qPCR
aattttgttgagacctggct	ctggcatctgagtcccaaag	ggaaacgaggtagcttgtca		SETD1B.ChIP-RV	GGTGGCAGGACTTGCCTTACT	ChIP-qPCR
ccaggggttatcgatattta	cgctgaaccacacattacat	tacagtgattcagggctttg		STX10.ChIP-FW	GGACGGAGTGACGTAGGGCA	ChIP-qPCR
aggaggcttttatagaccag	cacaggtgcaatctttgtga	taaggggaagaggggtggaa		STX10.ChIP-RV	CGATCACGGGCCCTGTCCTAA	ChIP-qPCR
agcacattactgtgaactcc	gggtttcaacagggctaatc	gcacagacaagatatggctc		KRT36.ChIP-FW	GACCATTCTCAGCAGTGCCAT	ChIP-qPCR
agagtttgcaacacgctcta	ctacctggggacagatggag	ttcttgagtgctcaactctt		KRT36.ChIP-RV	GATGATGGTTTATGGCTGTGACCA	ChIP-qPCR
taaatatctggggccaggtg	catctgtgcaggagaaccag	gaggaaggggcaatcaggtg		PKHD1.ChIP-FW	CATCACTAGAAAGGCCATCTGGCTA	ChIP-qPCR
tgacacagaagccagagttt	cagtgtggacagtgtggaag	ttttctgtagggggaaaggt		PKHD1.ChIP-RV	GAGCCAGAGGCTATCAAAGGAGGA	ChIP-qPCR
cagtaagaggaagggaagcc	cacaccaccaagacaatctc	gggggagagagagcttgaaa
tgagatccagaagctcatgt	agaacaaccggaagagtcgc	agaagtgcacttcacaggtg
agctgcaccatttttctgat	tcaagtgtgtggaaggtgtc	atgtgtgtccttgagtgaac
cacctcttcaacaaagctgc	taaaagtagggactgggggg	cccagagttaatgctttgat
cacaaggattccaacctgtg	aagggctgcctgtgtttaag	aatgttttgctgcctatctc
aactcagtgaggttccagga	ggaagctttgatctgaggtt	agatgtgcttcttgtctttc
ctgtagatgggcaggaaagg	tagtgcagtcacagcaatca	tgactttgtttcctctccaa
gcagactgacggccataaac	ggaggtctactaaatctcgg	ccttttgagaactggctgtg
cacatcaaagagctggcgat	ttgcttaggcaggtagattc	ccaggaaaaagggctactca
aagagagttggtgaggcttt	cttgaccctcctagcataat	tttttgggtacagcaccaag
caaagctggagtgaggtggg	tgtgtacttcgtggacagag	aacagttccagcaatccata
tgcaggagcacttgggaaaa	aaacgagaaccgaatccccg	tccaacatcctcatcaaagg
atcaacgtggaaaagcgggc	ctcagatgttggtggcaaaa	tttgggtgtgtgcagtcaac
cccggaaacagcaatgtttg	aagctttagactcgcacaca	aatgtccatctcttctttca
caggacaccagacactaagg	actataaaccagagctggga	agagcgagttcttccaatac
ttctgggtttaggggtagtg	acttgggagaaataactgct	caaggcatgaggggagattg
cccagtgctttaggatttaa	tcagaggtactcgtaagctt	tggcagctgacattagtctg
atcttgtgcacgagaggatg	aaggacagggatagagcgta	agaactctcacagtggcgtc
caggcaggattatgaccaag	ttgtgactggcacagagtta	ctgtgatgcagggagtggag
gctgtcagaaatcaaagacc	gtagaggattctctgtcact	atctcaccctgagctatgaa
