## Supplementary Table 4 for "Mechanism for controlled assembly of transcriptional condensates by Aire"

### Sheet: proteomics
reference	Gene Symbol	MWT(kDa)	Unique	Total	GST-CTT Coverage %	GST Coverage %	Coverage difference %	Coverage FC	CRISPR ranking
Q13459_MYO9B_HUMAN	MYO9B	243.25	26	33	0.127	0	0.127	13.7	7774
Q93074_MED12_HUMAN	MED12	242.93	19	20	0.087	0	0.087	9.7	18921
Q92793_CBP_HUMAN	CREBBP	265.18	15	15	0.073	0	0.073	8.3	268
Q09472_EP300_HUMAN	EP300	263.99	12	13	0.067	0	0.067	7.7	27
P42858_HD_HUMAN	HTT	347.38	14	14	0.05	0	0.05	6	16299
Q92616_GCN1L_HUMAN	GCN1L1	292.57	134	206	0.471	0.076	0.395	5.59302	57
Q15648_MED1_HUMAN	MED1	168.37	5	5	0.039	0	0.039	4.9	18460
Q5VZ89_DEN4C_HUMAN	DENND4C	186.74	7	7	0.033	0	0.033	4.3	9412
Q9UPU5_UBP24_HUMAN	USP24	294.18	6	6	0.029	0	0.029	3.9	13896
Q9BY89_K1671_HUMAN	KIAA1671	196.59	4	4	0.028	0	0.028	3.8	5636
Q14008_CKAP5_HUMAN	CKAP5	225.35	15	15	0.089	0.018	0.071	3.53571	17152
P42345_MTOR_HUMAN	MTOR	288.71	30	31	0.146	0.04	0.106	3.12	2867
P50748_KNTC1_HUMAN	KNTC1	250.59	9	9	0.048	0.011	0.037	2.7619	16536
Q9Y490_TLN1_HUMAN	TLN1	269.6	20	20	0.102	0.031	0.071	2.73171	5925
Q7LBC6_KDM3B_HUMAN	KDM3B	191.46	2	2	0.016	0	0.016	2.6	8601
R4GNB2_R4GNB2_HUMAN	DENND4C	212.58	3	3	0.014	0	0.014	2.4	9412
Q07864_DPOE1_HUMAN	POLE	261.35	7	7	0.035	0.009	0.026	2.36842	2472
O95071_UBR5_HUMAN	UBR5	309.16	3	3	0.013	0	0.013	2.3	14597
Q9BTC0_DIDO1_HUMAN	DIDO1	243.72	3	3	0.013	0	0.013	2.3	15273
Q8TER5_ARH40_HUMAN	ARHGEF40	164.56	2	2	0.013	0	0.013	2.3	590
Q13535_ATR_HUMAN	ATR	301.17	21	22	0.084	0.031	0.053	2.29268	15645
Q96HP0_DOCK6_HUMAN	DOCK6	229.41	2	2	0.021	0.004	0.017	2.21429	13627
Q86YW9_MD12L_HUMAN	MED12L	239.97	2	2	0.012	0	0.012	2.2	13572
Q7Z401_MYCPP_HUMAN	DENND4A	209.11	2	2	0.012	0	0.012	2.2	12010
Q9BVV6_TALD3_HUMAN	KIAA0586	169.2	2	2	0.012	0	0.012	2.2	5978
Q96BY7_ATG2B_HUMAN	ATG2B	232.62	2	2	0.012	0	0.012	2.2	12429
O60287_NPA1P_HUMAN	URB1	254.23	6	6	0.033	0.01	0.023	2.15	1178
A5YKK6_CNOT1_HUMAN	CNOT1	266.77	18	18	0.083	0.034	0.049	2.11364	13568
Q96JI7_SPTCS_HUMAN	SPG11	278.69	2	2	0.011	0	0.011	2.1	14738
Q86VV8_RTTN_HUMAN	RTTN	248.47	2	2	0.011	0	0.011	2.1	17719
Q04637_IF4G1_HUMAN	EIF4G1	175.38	6	6	0.048	0.019	0.029	2	8203
P31327_CPSM_HUMAN	CPS1	164.83	2	2	0.01	0	0.01	2	1921
Q6P2Q9_PRP8_HUMAN	PRPF8	273.43	37	38	0.181	0.087	0.094	1.96907	15193
Q9Y3R5_DOP2_HUMAN	DOPEY2	258.07	2	2	0.009	0	0.009	1.9	4478
Q9HCM1_K1551_HUMAN	KIAA1551	194.74	1	1	0.009	0	0.009	1.9	12687
Q92614_MY18A_HUMAN	MYO18A	232.97	11	11	0.064	0.029	0.035	1.89744	12603
Q2TAZ0_ATG2A_HUMAN	ATG2A	212.73	4	4	0.02	0.006	0.014	1.875	3125
O43432_IF4G3_HUMAN	EIF4G3	176.54	1	1	0.008	0	0.008	1.8	5256
Q14966_ZN638_HUMAN	ZNF638	220.49	1	1	0.007	0	0.007	1.7	16256
O60292_SI1L3_HUMAN	SIPA1L3	194.49	1	1	0.007	0	0.007	1.7	15850
Q9H583_HEAT1_HUMAN	HEATR1	242.22	4	4	0.033	0.016	0.017	1.65385	16439
Q93008_USP9X_HUMAN	USP9X	292.09	2	2	0.014	0.005	0.009	1.6	344
P42694_HELZ_HUMAN	HELZ	218.83	1	1	0.006	0	0.006	1.6	18634
O60318_GANP_HUMAN	MCM3AP	218.27	1	1	0.006	0	0.006	1.6	820
Q5SW79_CE170_HUMAN	CEP170	175.19	1	1	0.006	0	0.006	1.6	16895
Q9UGM3_DMBT1_HUMAN	DMBT1	260.57	1	1	0.006	0	0.006	1.6	11219
Q12789_TF3C1_HUMAN	GTF3C1	238.72	1	1	0.005	0	0.005	1.5	43
Q15643_TRIPB_HUMAN	TRIP11	227.45	1	1	0.005	0	0.005	1.5	1862
Q68DK2_ZFY26_HUMAN	ZFYVE26	284.4	1	1	0.005	0	0.005	1.5	8028
Q5T5U3_RHG21_HUMAN	ARHGAP21	217.2	1	1	0.005	0	0.005	1.5	13968
Q86YA3_ZGRF1_HUMAN	ZGRF1	236.45	1	1	0.005	0	0.005	1.5	16833
P48634_PRC2A_HUMAN	PRRC2A	228.72	4	4	0.023	0.013	0.01	1.43478	6874
P27708_PYR1_HUMAN	CAD	242.83	37	39	0.161	0.11	0.051	1.425	19058
B2RTY4_MYO9A_HUMAN	MYO9A	292.52	1	1	0.004	0	0.004	1.4	17761
P51587_BRCA2_HUMAN	BRCA2	383.99	1	1	0.004	0	0.004	1.4	1939
Q9HCD6_TANC2_HUMAN	TANC2	219.51	1	1	0.004	0	0.004	1.4	5826
Q14315_FLNC_HUMAN	FLNC	290.84	3	3	0.017	0.01	0.007	1.35	8351
O75643_U520_HUMAN	SNRNP200	244.35	35	35	0.17	0.127	0.043	1.31387	2006
P46013_KI67_HUMAN	MKI67	358.47	1	1	0.003	0	0.003	1.3	1019
Q96N67_DOCK7_HUMAN	DOCK7	242.41	30	30	0.15	0.122	0.028	1.21212	13228
Q13315_ATM_HUMAN	ATM	350.46	1	1	0.005	0.004	0.001	1.07143	2879
Q5TAX3_TUT4_HUMAN	ZCCHC11	185.05	2	2	0.013	0.012	0.001	1.04545	18294
P04406_G3P_HUMAN	GAPDH	36.03	4	4	0.045	0.045	0	1	23
P35030_TRY3_HUMAN	PRSS3	32.51	1	1	0.043	0.043	0	1	4959
Q15517_CDSN_HUMAN	CDSN	51.49	1	1	0.034	0.034	0	1	13997
Q16650_TBR1_HUMAN	TBR1	74.01	1	3	0.018	0.018	0	1	3645
P07996_TSP1_HUMAN	THBS1	129.3	1	1	0.01	0.01	0	1	#N/A
Q9C0C2_TB182_HUMAN	TNKS1BP1	181.69	1	1	0.007	0.007	0	1	1700
Q14202_ZMYM3_HUMAN	ZMYM3	152.28	1	1	0.007	0.007	0	1	17666
Q9Y6D6_BIG1_HUMAN	ARFGEF1	208.63	1	1	0.004	0.004	0	1	14880
Q8NI35_INADL_HUMAN	INADL	196.25	4	4	0.032	0.033	-0.001	0.970588	16022
Q14C86_GAPD1_HUMAN	GAPVD1	164.88	6	11	0.031	0.032	-0.001	0.969697	10000
P35580_MYH10_HUMAN	MYH10	228.86	87	92	0.424	0.442	-0.018	0.959368	15519
P16403_H12_HUMAN	HIST1H1C	21.35	1	1	0.056	0.061	-0.005	0.919355	14157
P35579_MYH9_HUMAN	MYH9	226.39	66	81	0.342	0.379	-0.037	0.902632	241
P42356_PI4KA_HUMAN	PI4KA	231.17	1	1	0.006	0.007	-0.001	0.875	10167
SjGST_Schistosoma		25.48	6	6	0.252	0.294	-0.042	0.857627	#N/A
P35749_MYH11_HUMAN	MYH11	227.2	4	4	0.031	0.037	-0.006	0.842105	6380
Q8NI27_THOC2_HUMAN	THOC2	182.66	1	1	0.019	0.023	-0.004	0.833333	493
Q13085_ACACA_HUMAN	ACACA	265.38	14	15	0.073	0.09	-0.017	0.813187	10337
P20020_AT2B1_HUMAN	ATP2B1	138.67	1	1	0.045	0.057	-0.012	0.793103	18617
Q7Z406_MYH14_HUMAN	MYH14	227.73	23	24	0.137	0.178	-0.041	0.77095	17426
P61626_LYSC_HUMAN	LYZ	16.53	1	1	0.081	0.108	-0.027	0.752294	4206
Q8N201_INT1_HUMAN	INTS1	244.14	1	1	0.032	0.043	-0.011	0.75	2833
Q8N3C0_ASCC3_HUMAN	ASCC3	251.3	1	1	0.021	0.029	-0.008	0.733333	4795
O15020_SPTN2_HUMAN	SPTBN2	271.16	1	1	0.005	0.009	-0.004	0.6	1723
Q562E7_WDR81_HUMAN	WDR81	211.56	1	1	0.008	0.014	-0.006	0.6	11920
Q14160_SCRIB_HUMAN	SCRIB	174.78	2	2	0.017	0.029	-0.012	0.6	18986
P49327_FAS_HUMAN	FASN	273.25	27	27	0.12	0.211	-0.091	0.570755	3422
Q01082_SPTB2_HUMAN	SPTBN1	274.44	11	11	0.052	0.096	-0.044	0.546392	12908
O75165_DJC13_HUMAN	DNAJC13	254.25	2	2	0.012	0.024	-0.012	0.52	3184
Q9UIW2_PLXA1_HUMAN	PLXNA1	210.93	1	1	0.005	0.011	-0.006	0.5	5354
Q13813_SPTN1_HUMAN	SPTAN1	284.36	2	2	0.013	0.031	-0.018	0.4375	11306
P21333_FLNA_HUMAN	FLNA	280.56	9	9	0.05	0.116	-0.066	0.435897	10363
P24928_RPB1_HUMAN	POLR2A	217.04	5	5	0.029	0.07	-0.041	0.422535	15993
P55196_AFAD_HUMAN	MLLT4	206.68	1	1	0.034	0.092	-0.058	0.376344	4362
Q92538_GBF1_HUMAN	GBF1	206.31	1	1	0.012	0.036	-0.024	0.351351	12393
O14578_CTRO_HUMAN	CIT	231.29	5	5	0.025	0.073	-0.048	0.351351	15910
Q14980_NUMA1_HUMAN	NUMA1	238.12	3	3	0.015	0.048	-0.033	0.326531	18838
Q9UKV3_ACINU_HUMAN	ACIN1	151.77	1	1	0.019	0.067	-0.048	0.294118	9434
P62736_ACTA_HUMAN	ACTA2	41.98	1	1	0.029	0.106	-0.077	0.280374	13440
O75369_FLNB_HUMAN	FLNB	277.99	8	8	0.041	0.15	-0.109	0.278146	9537
Q9H2G2_SLK_HUMAN	SLK	142.61	2	2	0.017	0.121	-0.104	0.147541	8341
Q7KZ85_SPT6H_HUMAN	SUPT6H	198.95	3	3	0.02	0.165	-0.145	0.126506	526
